# Antagonistic interactions between CLAVATA receptors shape maize ear development

**DOI:** 10.1101/2025.08.04.667500

**Authors:** Penelope L. Lindsay, Fang Xu, Lei Liu, Panagiotis Boumpas, Andres Reyes, Byoung Il Je, Mari Ogawa-Ohnishi, Jarrett Man, Tara Skopelitis, Yoshikatsu Matsubayashi, Madelaine Bartlett, Shou-Ling Xu, David Jackson

## Abstract

Meristem activity is controlled by the CLAVATA (CLV) signaling pathway, which involves a suite of leucine rich receptor (LRR) receptors, receptor-like proteins and CLV- EMBRYO SURROUNDING REGION (CLE) peptide ligands. FASCIATED EAR 3 (FEA3) is a leucine rich receptor (LRR) receptor-like protein important for meristem maintenance in maize, and acts independently of canonical CLV receptors. Weak alleles of *fea3* can increase yield-related traits in maize, so understanding how FEA3 controls inflorescence development can maximize its potential as a crop improvement target. To identify FEA3’s interaction network, we used TurboID-based proximity labeling in maize meristems, and identified a putative co-receptor, BARELY ANY MERISTEM 1D (BAM1D). BAM1D and FEA3 proximity labeling proteomes shared over 100 proteins, including many signaling proteins, suggesting they feed into a common signaling pathway. *fea3* was epistatic to *bam1d* in the control of IM size, supporting the idea that FEA3 and BAM1D interact physically. However, *fea3* and *bam1d* act antagonistically, because *fea3* mutants had larger inflorescence meristems (IMs), whereas *bam1d* mutants produced smaller IMs. Together, this study demonstrates how *in vivo* TurboID-based proximity labeling clarifies complex genetic interactions between CLV receptors and expands our knowledge of downstream signaling components of CLV signaling pathways, which are largely uncharacterized. Our findings support the notion that multiple, partially overlapping CLV receptor complexes coordinately control meristem maintenance.
