## Supplemental Table 3 for "Antagonistic interactions between CLAVATA receptors shape maize ear development": SuppTable3.FEA3.BAM1D.shared.interactors.xlsx

### Sheet: shared_ann_v5
Gene_ID	Maize gene	Auxin-related?	Best.hit.arabi.name	arabi.symbol	arabi.define
Zm00001eb000340	thk1 - thick aleurone1		AT1G02080	NOT1	Acts as scaffold protein in the CCR4-NOT complex, by interacting with various NOT proteins and CAF1. Essential protein for proper pollen development and germination capacity.
Zm00001eb001360			AT5G51880.1	NA	2-oxoglutarate (2OG) and Fe(II)-dependent oxygenase superfamily protein
Zm00001eb002850	smt2 - sterol methyl transferase2		AT1G76090	SMT3 (STEROL METHYLTRANSFERASE 3)	NA
Zm00001eb003730	tip1 - tonoplast intrinsic protein1		NA	NA	NA
Zm00001eb009640	BAM1D		AT3G49670.1	BAM2	Leucine-rich receptor-like protein kinase family protein
Zm00001eb010810		Yes	AT3G60860.1	BIG2	SEC7-like guanine nucleotide exchange family protein
Zm00001eb012860			AT1G07670.1	ATECA4,ECA4	endomembrane-type CA-ATPase 4 - TPLATE
Zm00001eb013520			AT4G33070.1	NA	Thiamine pyrophosphate dependent pyruvate decarboxylase family protein
Zm00001eb018810			AT2G38770.1	EMB2765	P-loop containing nucleoside triphosphate hydrolases superfamily protein
Zm00001eb019510			AT1G47290.2	3BETAHSD/D1,AT3BETAHSD/D1	3beta-hydroxysteroid-dehydrogenase/decarboxylase isoform 1
Zm00001eb024130			AT3G60190.1	ADL1E,ADL4,ADLP2,DL1E,DRP1E,EDR3	DYNAMIN-like 1E
Zm00001eb036130			AT3G25230.1	ATFKBP62,FKBP62,ROF1	rotamase FKBP 1
Zm00001eb039550			AT1G08360.1	NA	Ribosomal protein L1p/L10e family
Zm00001eb039980			AT1G20200.1	EMB2719,HAP15	PAM domain (PCI/PINT associated module) protein
Zm00001eb041780		Yes	AT3G02520.1	GF14 NU,GRF7	general regulatory factor 7
Zm00001eb044910			AT1G06950.1	ATTIC110,TIC110	translocon at the inner envelope membrane of chloroplasts 110
Zm00001eb052750			AT3G03780.2	ATMS2,MS2	methionine synthase 2
Zm00001eb059560			AT3G10260.3	RETICULON-LIKE B 8;RTNLB8	Reticulon family protein
Zm00001eb060330			AT5G27740.1	EMB161,EMB251,EMB2775,RFC3	ATPase family associated with various cellular activities (AAA)
Zm00001eb062550		Yes	AT1G05180.1	AXR1	NAD(P)-binding Rossmann-fold superfamily protein
Zm00001eb063300			AT5G26742.2	emb1138	DEAD box RNA helicase (RH3)
Zm00001eb064120			AT2G44060.1	NA	Late embryogenesis abundant protein, group 2
Zm00001eb065750			AT4G11610.1	NA	C2 calcium/lipid-binding plant phosphoribosyltransferase family protein
Zm00001eb067750		Yes	AT4G30190.1	AHA2,HA2,PMA2	H(+)-ATPase 2
Zm00001eb069090	propep1		NA	NA	NA
Zm00001eb070840	lectin receptor kinase		NA	NA	NA
Zm00001eb084770			AT1G29880	protein glycyl-tRNA synthetase	NA
Zm00001eb093250			AT5G53000.1	TAP46	2A phosphatase associated protein of 46 kD
Zm00001eb095240			AT3G57290.1	ATEIF3E-1,ATINT6,EIF3E,INT-6,INT6,TIF3E1	eukaryotic translation initiation factor 3E
Zm00001eb100180			AT1G54100.2	ALDH7B4	aldehyde dehydrogenase 7B4
Zm00001eb103760			AT2G20990.1	ATSYTA,NTMC2T1.1,NTMC2TYPE1.1,SYT1,SYTA	synaptotagmin A
Zm00001eb117870			AT5G66750.1	ATDDM1,CHA1,CHR01,CHR1,DDM1,SOM1,SOM4	chromatin remodeling 1
Zm00001eb119450			AT2G46170.1	RETICULON-LIKE B 5;RTNLB5	Reticulon family protein
Zm00001eb119690		Yes	AT5G03280.1	ATEIN2,CKR1,EIN2,ERA3,ORE2,ORE3,PIR2	NRAMP metal ion transporter family protein
Zm00001eb133420			AT1G70320.1	UPL2	ubiquitin-protein ligase 2
Zm00001eb134090		Yes	AT5G62670.1	AHA11,HA11	H(+)-ATPase 11
Zm00001eb139060			AT4G09570.1	ATCPK4,CPK4	calcium-dependent protein kinase 4 - ABA signaling
Zm00001eb140940			AT3G54470.1	NA	uridine 5\'-monophosphate synthase / UMP synthase (PYRE-F) (UMPS)
Zm00001eb141980			AT3G02050.1	ATKT4,ATKUP3,KUP3	K+ uptake transporter 3
Zm00001eb144930			AT1G55020.1	ATLOX1,LOX1	lipoxygenase 1
Zm00001eb144960	lox1		NA	NA	NA
Zm00001eb146760			AT5G58060.2	ATGP1,ATYKT61,YKT61	SNARE-like superfamily protein
Zm00001eb150550			AT2G40890.1	CYP98A3	cytochrome P450, family 98, subfamily A, polypeptide 3
Zm00001eb152680			AT1G30070.1	NA	SGS domain-containing protein
Zm00001eb156600			AT5G06160.1	ATO	splicing factor-related
Zm00001eb160200			AT3G13870.1	RHD3	Root hair defective 3 GTP-binding protein (RHD3)
Zm00001eb164790			AT3G17340.2	PLANTKAP	ARM repeat superfamily protein
Zm00001eb165550	bx3		NA	NA	NA
Zm00001eb165560			AT3G48290.1	CYP71A24	cytochrome P450, family 71, subfamily A, polypeptide 24
Zm00001eb165580	bx5		NA	NA	NA
Zm00001eb166180			AT3G57650.1	LPAT2	lysophosphatidyl acyltransferase 2
Zm00001eb166850		Yes	AT4G37060.2	AtPLAIVB,PLA IVB,PLP5	PATATIN-like protein 5
Zm00001eb175200	ntf2 - nuclear transport factor2		AT1G27970	NTF2B (NUCLEAR TRANSPORT FACTOR 2B)	Encodes an ortholog of yeast NTF2, a nuclear envelop transport protein that functions as the nuclear import receptor for RanGDP, an essential player in nucleocytoplasmic transport. The mRNA is cell-to-cell mobile.
Zm00001eb178450	mterf33 - mTERF domain protein33		AT1G62110	MTERF31	Mitochondrial transcription termination factor family protein
Zm00001eb180670			AT5G07350.1	AtTudor1,TSN1,Tudor1	TUDOR-SN protein 1
Zm00001eb188670			AT1G67230.1	LINC1	little nuclei1
Zm00001eb190790			AT1G17820.1	NA	Putative integral membrane protein conserved region (DUF2404)
Zm00001eb191580			AT1G02205.1	CER1	Fatty acid hydroxylase superfamily
Zm00001eb193160		Yes	AT4G33200.1	ATXI-I,XI-15,XI-I	myosin, putative
Zm00001eb200870			AT1G77590.1	LACS9	long chain acyl-CoA synthetase 9
Zm00001eb207760			AT1G71260.1	ATWHY2,WHY2	WHIRLY 2
Zm00001eb207790		Yes	AT3G20290.1	ATEHD1,EHD1	EPS15 homology domain 1
Zm00001eb210450			AT5G17020.2	ATCRM1,ATXPO1,HIT2,XPO1,XPO1A	exportin 1A
Zm00001eb211740		Yes	AT5G59890.1	ADF4,ATADF4	actin depolymerizing factor 4
Zm00001eb213170			AT5G27740.1	EMB161,EMB251,EMB2775,RFC3	ATPase family associated with various cellular activities (AAA)
Zm00001eb216390			AT1G62020.1	alpha1 Coat Protein;alpha1-COP	Coatomer, alpha subunit
Zm00001eb225790		Yes	AT3G20290.2	ATEHD1,EHD1	EPS15 homology domain 1
Zm00001eb226550	cell division AAA ATPase		NA	NA	NA
Zm00001eb226920			AT3G13920.1	EIF4A1,RH4,TIF4A1	eukaryotic translation initiation factor 4A1
Zm00001eb227400			AT1G73670.1	ATMPK15,MPK15	MAP kinase 15
Zm00001eb229290			AT1G64880.1	NA	Ribosomal protein S5 family protein
Zm00001eb231060		Yes	AT5G17060.1	ARFB1B,ATARFB1B	ADP-ribosylation factor B1B
Zm00001eb234030			AT5G25060.1	REDUCED RED-LIGHT RESPONSES IN CRY1CRY2 BACKGROUND 1;RRC1	RNA recognition motif (RRM)-containing protein
Zm00001eb234160			AT2G25140.1	CLPB-M,CLPB4,HSP98.7	casein lytic proteinase B4
Zm00001eb242440			AT3G49560	HP30 (HYPOTHETICAL PROTEIN 30)	HP30/Tric1 is a component of the mitochondrial protein translocation complex and is involved in tRNA transport along with HP30-2/Tric2. Role in protein import into chloroplasts.
Zm00001eb246270			AT1G67730.1	ATKCR1,KCR1,YBR159	beta-ketoacyl reductase 1
Zm00001eb246850			AT1G19520.1	NFD5	pentatricopeptide (PPR) repeat-containing protein
Zm00001eb251410		Yes	AT5G16880.1	TOL1 (TOM1-LIKE 1)	Target of Myb protein 1
Zm00001eb258830			AT1G04150.1	MCTP10;MULTIPLE C2 DOMAIN AND TRANSMEMBRANE REGION PROTEIN 10	C2 calcium/lipid-binding plant phosphoribosyltransferase family protein
Zm00001eb271900			AT5G13000.1	ATGSL12,gsl12	glucan synthase-like 12
Zm00001eb272290			AT4G24190.2	AtHsp90-7,AtHsp90.7,HSP90.7,SHD	implicated in proper folding of CLV proteins
Zm00001eb275770			AT3G57880.1	FT INTERACTING PROTEIN 3;FTIP3;MCTP3;MULTIPLE C2 DOMAIN AND TRANSMEMBRANE REGION PROTEIN 3	Calcium-dependent lipid-binding (CaLB domain) plant phosphoribosyltransferase family protein
Zm00001eb279780			AT5G39570.1	PLD REGULATED PROTEIN1;PLDRP1	Protein of unknown function. Binds phosphatidic acid and acts downstream of PLDalpha.
Zm00001eb281210			AT4G26760.1	MAP65-2	microtubule-associated protein 65-2
Zm00001eb281230			AT4G26750.1	EXT-like;HOMOLOG OF MAMMALIAN LYST-INTERACTING PROTEIN5;LIP5;extensin-like	Encodes a protein involved in mediating plant responses to pathogenesis. Loss of function mutations have increased susceptibility to bacterial pathogens and are defective in pathogen induced endocytosis and vesicle trafficking. LIP5 physically interacts with SKD1 and that interaction is required for its resistance phenotype. LIP5 is phosphorylated by MPK3 and MPK6, both of which are components of…
Zm00001eb282590			AT3G17020.1	NA	Adenine nucleotide alpha hydrolases-like superfamily protein
Zm00001eb293810		Yes	AT4G04910.1	NSF	AAA-type ATPase family protein
Zm00001eb302140			AT3G51030.1	ATTRX H1,ATTRX1,TRX1	thioredoxin H-type 1
Zm00001eb314490			AT1G50480.1	THFS	10-formyltetrahydrofolate synthetase
Zm00001eb321680			AT3G16940.1	NA	calmodulin binding;transcription regulators
Zm00001eb324930	nuclear circadian rhythm protein		NA	NA	NA
Zm00001eb327790			AT5G10360.1	EMB3010,RPS6B	Ribosomal protein S6e
Zm00001eb331350	lon2 - LON protease2		AT3G05790	LON4 (LON PROTEASE 4)	Encodes a member of the Lon protease-like proteins (Lon1/At5g26860, Lon2/At5g47040, Lon3/At3g05780, Lon4/At3g05790). Lon is a multifunctional ATP-dependent protease which exists in bacteria, archaea and within organelles in eukaryotic cells. Lon proteases are responsible for the degradation of abnormal, damaged and unstable proteins.
Zm00001eb332770			AT3G20000.1	TOM40	translocase of the outer mitochondrial membrane 40
Zm00001eb342960			AT1G18080.1	ATARCA,RACK1A,RACK1A_AT	Transducin/WD40 repeat-like superfamily protein
Zm00001eb348650			AT4G24330.1	NA	Protein of unknown function (DUF1682)
Zm00001eb348770			AT1G22610.1	MCTP6;MULTIPLE C2 DOMAIN AND TRANSMEMBRANE REGION PROTEIN 6	C2 calcium/lipid-binding plant phosphoribosyltransferase family protein
Zm00001eb352990	bag14 - B-cell lymphoma-2 (Bcl-2) associated athanogene14		NA	NA	NA
Zm00001eb354170		Yes	AT4G02570.1	ATCUL1,AXR6,CUL1	cullin 1
Zm00001eb356560			AT5G11200.2	NA	DEAD/DEAH box RNA helicase family protein
Zm00001eb356710	ric1 - ras-related protein RIC1		NA	NA	NA
Zm00001eb357710			AT5G11780.1	NA	NA
Zm00001eb359540			AT4G11150.1	emb2448,TUF,TUFF,VHA-E1	vacuolar ATP synthase subunit E1
Zm00001eb360690		Yes	AT3G19980	FYPP3 (flower-specific, phytochrome-associated protein phosphatase 3) (Primary Symbol), ATFYPP3 (flower-specific, phytochrome-associated protein phosphatase 3), EMB2736 (EMBRYO DEFECTIVE 2736), STPP (SERINE/THREONINE PROTEIN PHOSPHATASE)	Encodes catalytic subunit of serine/threonine protein phosphatase 2A. It can associate with phytochromes A and B in vitro. Mutant plants display an accelerated flowering phenotype.Acts antagonistically to SnRK2 to regulate ABI5 phosphorylation. It inteacts with NRP which results in tethering to endosomes leading to its degradation.
Zm00001eb362860			AT2G41740.1	ATVLN2,VLN2	villin 2
Zm00001eb366640			AT2G47970.1	RPL4	Nuclear pore localisation protein NPL4
Zm00001eb370650			AT1G30070.2	NA	SGS domain-containing protein
Zm00001eb374090	shrunken1		AT3G43190	SUS4 (SUCROSE SYNTHASE 4)	Encodes a protein with sucrose synthase activity (SUS4); involved in fermentation. Involved in response to nitrate starvation and hypoxia.
Zm00001eb376330			AT1G26530	NA	PIN domain-like family protein
Zm00001eb381490			AT4G26750.1	EXT-like;HOMOLOG OF MAMMALIAN LYST-INTERACTING PROTEIN5;LIP5;extensin-like	Encodes a protein involved in mediating plant responses to pathogenesis. Loss of function mutations have increased susceptibility to bacterial pathogens and are defective in pathogen induced endocytosis and vesicle trafficking. LIP5 physically interacts with SKD1 and that interaction is required for its resistance phenotype. LIP5 is phosphorylated by MPK3 and MPK6, both of which are components of…
Zm00001eb383320			AT1G53280.1	AtDJ1B;DJ-1 homolog B;DJ-1B;DJ1B	Encodes a homolog of animal DJ-1 superfamily protein. In the A. thaliana genome, three genes encoding close homologs of human DJ-1 were identified AT3G14990 (DJ1A), AT1G53280 (DJ1B) and AT4G34020 (DJ1C). Among the three homologs, DJ1C is essential for chloroplast development and viability. It exhibits glyoxalase activity towards glyoxal and methylglyoxal.
Zm00001eb386840		Yes	AT3G46920.1	RAF42	Protein kinase superfamily protein with octicosapeptide/Phox/Bem1p domain
Zm00001eb387930			AT2G33590.1	ATCRL1;CCR(CINNAMOYL COA:NADP OXIDOREDUCTASE)-LIKE 1;CRL1	Encodes a protein with homology to members of the dihydroflavonol-4-reductase (DFR) superfamily. The expression pattern of AtCRL1 indicates that CRL1 has a role in embryogenesis and seed germination. AtCRL1 is induced by ABA, drought and heat, and is highly expressed in seeds. The mRNA is cell-to-cell mobile.
Zm00001eb388530			AT3G53700.1	MEE40	Pentatricopeptide repeat (PPR) superfamily protein
Zm00001eb390580			AT5G46570.1	BSK2	BR-signaling kinase 2
Zm00001eb397500			AT5G02560.2	HTA12	histone H2A 12
Zm00001eb398510			AT4G36480.2	ATLCB1,EMB2779,FBR11,LCB1	long-chain base1
Zm00001eb399630			AT2G05120.1	NUP133 (NUCLEOPORIN 133)	Nucleoporin, Nup133/Nup155-like
Zm00001eb403080			AT2G39020.1	GCN5-related N-acetyltransferase 8;GNAT8;NATA2	Although this locus shares considerable sequence similarity with the adjacent NATA1 gene (At2g39030), they appear to encode genes with different functions. NATA1 is involved in the production of N-delta-acetylornithine, but, overexpression of At2g39020 in tobacco does not lead to the formation of this defense compound. The mRNA is cell-to-cell mobile.
Zm00001eb404080			AT5G22780.1	NA	Adaptor protein complex AP-2, alpha subunit
Zm00001eb413370			AT1G11840.6	ATGLX1,GLX1	glyoxalase I homolog
Zm00001eb415410			AT5G35530.1	NA	Ribosomal protein S3 family protein
Zm00001eb418690			AT4G08900.1	NA	arginase
Zm00001eb419950		Yes	AT2G18040.1	PIN1AT	peptidylprolyl cis/trans isomerase, NIMA-interacting 1
Zm00001eb424060		Yes	AT3G28860.1	ABCB19,ATABCB19,ATMDR1,ATMDR11,ATPGP19,MDR1,MDR11,PGP19	ATP binding cassette subfamily B19
Zm00001eb427430			AT2G45140.1	PVA12	plant VAP homolog 12
Zm00001eb433180			AT1G18490	PCO3 (PLANT CYSTEINE OXIDASE 3)	NA
Zm00001eb433870			AT4G27450.1	NA	Aluminium induced protein with YGL and LRDR motifs
Zm00001eb442020			AT3G12120	FAD2 (FATTY ACID DESATURASE 2)	Major enzyme responsible for the synthesis of 18:2 fatty acids in the endoplasmic reticulum. Contains His-rich motifs, which contribute to the interaction with the electron donor cytochrome b5. Mutations in this gene suppress the low temperature-induced phenotype of Arabidopsis tocopherol-deficient mutant vte2.
